# Gene co-expression patterns in Atlantic salmon adipose tissue provide a molecular link among seasonal changes, energy balance and age at maturity

**DOI:** 10.1101/2023.08.30.555548

**Authors:** Ehsan Pashay Ahi, Jukka-Pekka Verta, Johanna Kurko, Annukka Ruokolainen, Pooja Singh, Paul Vincent Debes, Jaakko Erkinaro, Craig R. Primmer

## Abstract

Sexual maturation in many fishes requires a major physiological change that involves a rapid transition between energy storage and usage. In Atlantic salmon, this transition for the initiation of maturation is tightly controlled by seasonality and requires a high-energy status. Lipid metabolism is at the heart of this transition since lipids are the main energy storing molecules. The balance between lipogenesis (lipid accumulation) and lipolysis (lipid use) determines energy status transitions. A genomic region containing a transcription co-factor of the Hippo pathway, *vgll3*, is the main determinant of maturation timing in Atlantic salmon. Interestingly, *vgll3* acts as an inhibitor of adipogenesis in mice and its genotypes are potentially associated with seasonal heterochrony in lipid storage and usage in juvenile Atlantic salmon. Here, we explored changes in expression of more than 300 genes directly involved in the processes of adipogenesis, lipogenesis and lipolysis, as well as the Hippo pathway in the adipose tissue of immature and mature Atlantic salmon with distinct *vgll3* genotypes. We found molecular evidence consistent with a scenario in which immature males exhibiting *vgll3* genotype specific seasonal direction of change in their lipid profiles. We also identified components of the Hippo signaling pathway as potential major drivers of *vgll3* genotype specific differences in adipose tissue gene expression. This study demonstrates the importance of adipose gene expression patterns for directly linking environmental changes with energy balance and age at maturity through genetic factors bridging lipid metabolism, seasonality and sexual maturation.
