## Supplementary tables for "Gene co-expression patterns in Atlantic salmon adipose tissue provide a molecular link among seasonal changes, energy balance and age at maturity"

### Sheet: EE vs LL_Imm1
Probe Name	Accession #	NS Probe ID	LL	StDev of LL	EE	StDev of EE	LL vs. EE	P value of: LL vs. EE	t-statistic of: LL vs. EE
EDAR	XM_014173897.1	XM_014173897.1:2259	2.69	0.56	5.65	1.17	-2.1	0.00226707	-5.12491
PRKAR2Ba	XM_014125918.1	XM_014125918.1:2016	28.27	3.27	45.19	11.38	-1.6	0.0248791	-3.38886
KDM5Bb	XM_014132540.1	XM_014132540.1:4662	50.67	6.88	63.21	6.11	-1.25	0.0362928	-2.73021
COF2d	XM_014212307.1	XM_014212307.1:1288	1451.05	240.55	1908.14	241.82	-1.32	0.0381665	-2.66516
AESc	XM_014169692.1	XM_014169692.1:2414	66.05	6.67	83.19	11.34	-1.26	0.0382512	-2.69693
FGF14a	XM_014163795.1	XM_014163795.1:145	8.2	1.04	16.08	8	-1.96	0.0405263	-3.14101

### Sheet: EE vs LL_Imm2
Probe Name	Accession #	NS Probe ID	LL	StDev of LL	EE	StDev of EE	LL vs. EE	P value of: LL vs. EE
OTX2c	XM_014144803.1	XM_014144803.1:57	2.28	0.43	1.12	0.17	2.04	0.00114095
RND3b	XM_014165492.1	XM_014165492.1:1056	186.09	52.19	66.37	13.26	2.8	0.00267318
COF2a	XM_014196474.1	XM_014196474.1:947	2502.62	124.79	3338.06	306.45	-1.33	0.0029543
PHACTR4Bb	XM_014169607.1	XM_014169607.1:141	30.48	12.8	11.68	4.11	2.61	0.0113326
STK4	XM_014165828.1	XM_014165828.1:775	130.01	40.67	63.8	16.45	2.04	0.0122887
FGF8b	XM_014154007.1	XM_014154007.1:718	4.05	1.29	1.53	0.8	2.64	0.0152215
ALDH1A2a	XM_014126911.1	XM_014126911.1:466	12.63	6.21	4.24	2.36	2.98	0.0185116
SNAIb	NM_001140479.1	NM_001140479.1:1257	111.17	19.16	71.15	16.32	1.56	0.0223787
ANLNb	XM_014148898.1	XM_014148898.1:1662	18.08	5.76	9.7	3.17	1.86	0.0267745
PCNXL4	XM_014210604.1	XM_014210604.1:3581	3.56	3.03	1.12	0.17	3.19	0.0307698
ARHGAP19a	XM_014182722.1	XM_014182722.1:1368	28.29	7.72	16.86	2.05	1.68	0.0309667
FARP1a	XM_014173359.1	XM_014173359.1:4482	41.63	6.83	59.27	11.01	-1.42	0.0350856
RHOAd	XM_014145763.1	XM_014145763.1:1243	441.41	34.45	346.48	47.25	1.27	0.0362931
COL2A1d	XM_014134054.1	XM_014134054.1:33	2.17	1.62	6	3.39	-2.76	0.039544
TDRD9	XM_014210746.1	XM_014210746.1:2725	8.27	12.25	2.16	1.13	3.84	0.0403091
EGR1a	NM_001141824.1	NM_001141824.1:17	970.48	391.9	326.31	315.75	2.97	0.0419468
PCDH18a	XM_014212361.1	XM_014212361.1:224	37.28	12.31	18.26	10.13	2.04	0.0445702
LEPRa	XM_014123299.1	XM_014123299.1:79	1.29	0.47	2.64	1.03	-2.04	0.0462755
RUNX2	XM_014210599.1	XM_014210599.1:116	5.06	3.53	2.22	0.7	2.28	0.0499786
PRKAR2Ac	XM_014135164.1	XM_014135164.1:2465	67.54	13.08	39.15	14.01	1.73	0.0499929
